# Multiple merger genealogies in outbreaks of *Mycobacterium tuberculosis*

**DOI:** 10.1101/2019.12.21.885723

**Authors:** F. Menardo, S. Gagneux, F. Freund

**Affiliations:** Department of Medical Parasitology and Infection Biology, Swiss Tropical and Public Health Institute, Basel, Switzerland; University of Basel, Basel, Switzerland; Institute of Plant Breeding, Seed Science and Population Genetics, University of Hohenheim, Stuttgart, Germany

**Author notes:** Equal contribution, corresponding authors.

**Keywords:** *Mycobacterium tuberculosis*, demographic inference, multiple merger coalescent, Approximate Bayesian Computation, Random Forest

## Abstract

The Kingman coalescent and its developments are often considered among the most important advances in population genetics of the last decades. Demographic inference based on coalescent theory has been used to reconstruct the population dynamics and evolutionary history of several species, including *Mycobacterium tuberculosis* (MTB), an important human pathogen causing tuberculosis. One key assumption of the Kingman coalescent is that the number of descendants of different individuals does not vary strongly, and violating this assumption could lead to severe biases caused by model misspecification. Individual lineages of MTB are expected to vary strongly in reproductive success because 1) MTB is potentially under constant selection due to the pressure of the host immune system and of antibiotic treatment, 2) MTB undergoes repeated population bottlenecks when it transmits from one host to the next, and 3) some hosts show much higher transmission rates compared to the average (“super-spreaders”).

Here we used an Approximate Bayesian Computation approach to test whether multiple merger coalescents (MMC), a class of models that allow for large variation in reproductive success among lineages, are more appropriate models to study MTB populations. We considered eleven publicly available whole genome sequence data sets sampled from local MTB populations and outbreaks, and found that MMC had a better fit compared to the Kingman coalescent for ten of the eleven data sets. These results indicate that the null model for analyzing MTB outbreaks should be reassessed, and that past findings based on the Kingman coalescent need to be revisited.
