## Supplementary Table 2 for "Multiple merger genealogies in outbreaks of *Mycobacterium tuberculosis*"

### Sheet: 4 models ABC
Supplementary table 2
Results of model selection and parameter estimation for the main ABC-RF analyses (4 models).
In yellow we highlighted the data sets for which the model selection resulted in a different best fitting model compared to the analysis presented in the manuscript (SNP call threshold 90%, uniform prior on g, [1,2] prior on α, theta spanning one order of magnitude around the Watterson estimator; this analysis is reported in top left position in this table).
The out-of-bag error rate (OOB) is the probability that a simulation is misclassified as coming from any other model class.
The column “Misclassification % as MMC” reports the probability that a simulation generated with KM or KM+exp was missclassified as MMC (BETA or Dirac)
Here we report for each analysis differences compared to the main analysis
Analysis 1	Main analysis (SNP call threshold 90%, uniform prior on g, [1,2] prior on α, theta spanning one order of magnitude around the Watterson estimator).
Analysis 2	Log prior on g
Analysis 3	Log prior on g, α [0,2]
Analysis 4	Log prior on g, α [0,2] 1% of values replaced with 1 (extra weight on BSZ)
Analysis 5	Theta spanning 2 orders of magnitude around the Watterson estimator
Analysis 6	As analysis 1 with data set generated with 75% threshold on SNP call
Analysis 7	As analysis 2 with data set generated with 75% threshold on SNP call
Analysis 8	As analysis 3 with data set generated with 75% threshold on SNP call
Data sets obtained with SNP call threshold of 90%(minimum proportion of reads supporting a call = 90%)													Data sets obtained with SNP call threshold of 75% (minimum proportion of reads supporting a call = 75%)
Analysis 1	Data set	OOB	Misclassification % as MMC	Best fitting model	Posterior probability of best fitting model	Median of posterior distribution of the parameter of the best fitting model	0.025 quantile of posterior distribution of the parameter of the best fitting model	0.975 quantile of posterior distribution of the parameter of the best fitting model	Second best fitting model	Median of posterior distribution of the parameter of the second best fitting model	Median of posterior distribution of g		Analysis 6	Data set	OOB	Misclassification % as MMC	Best fitting model	Posterior probability of best fitting model	Median of posterior distribution of the parameter of the best fitting model	0.025 quantile of posterior distribution of the parameter of the best fitting model	0.975 quantile of posterior distribution of the parameter of the best fitting model	Second best fitting model	Median of posterior distribution of the parameter of the second best fitting model
	Bainomugisa2018	0.089	0.033	BETA	0.976	1.22124	1.01906	1.50962	KM+exp	5998.87	5998.87			Bainomugisa2018	0.088	0.032	BETA	0.969	1.26436	1.04295	1.59825	KM+exp	4053.77
	Bainomugisa2018_2014	0.113	0.042	BETA	0.949	1.1992	1.00479	1.5144	KM+exp	2511.84	2511.84			Bainomugisa2018_2014	0.112	0.041	BETA	0.951	1.23443	1.04916	1.5345	KM+exp	791.993
	Bjorn-Mortensen2016	0.102	0.042	BETA	0.806	1.03891	1.00012	1.16047	KM+exp	13874	13874			Bjorn-Mortensen2016	0.091	0.036	Dirac	0.915	0.16127	0.103877	0.25473	BETA	1.03138
	Comas2015	0.164	0.054	BETA	0.873	1.31434	1.04888	1.71899	KM+exp	100.923	100.923			Comas2015	0.163	0.054	BETA	0.926	1.41592	1.05454	1.82451	KM+exp	110.566
	Eldholm2015	0.054	0.021	BETA	0.966	1.18652	1.01225	1.39407	KM+exp	12857.7	12857.7			Eldholm2015	0.053	0.02	BETA	0.993	1.19195	1.01808	1.34331	KM+exp	13127
	Eldholm2015_1998	0.209	0.095	KM+exp	0.759	806.741	100.169	4117.77	BETA	1.32365	806.741			Eldholm2015_1998	0.206	0.094	KM+exp	0.736	593.283	35.0868	4430.48	BETA	1.26369
	Eldholm2015_2001	0.183	0.077	BETA	0.799	1.16931	1.00825	1.48801	Dirac	0.161747	2383.06			Eldholm2015_2001	0.179	0.074	BETA	0.784	1.15674	1.00677	1.5014	Dirac	0.18194
	Eldholm2015_2003	0.183	0.078	BETA	0.83	1.18034	1.00862	1.58627	KM+exp	1100.03	1100.03			Eldholm2015_2003	0.181	0.075	BETA	0.867	1.19311	1.0057	1.65209	Dirac	0.145252
	Eldholm2016	0.322	0.18	Dirac	0.771	0.361407	0.186176	0.610335	BETA	1.19021	1958.24			Eldholm2016	0.292	0.154	Dirac	0.808	0.399102	0.107621	0.629923	BETA	1.16184
	Folkvardsen2017	0.04	0.014	BETA	0.978	1.12812	1.01632	1.32825	KM+exp	17214.2	17214.2			Folkvardsen2017	0.039	0.013	BETA	0.978	1.1458	1.0207	1.26335	KM+exp	15944.5
	Folkvardsen2017_2009	0.14	0.058	BETA	0.851	1.15989	1.01214	1.46362	KM+exp	956.184	956.184			Folkvardsen2017_2009	0.138	0.057	BETA	0.801	1.21079	1.01787	1.5156	KM+exp	948.244
	Folkvardsen2017_2010	0.135	0.057	KM+exp	0.838	3015.71	542.575	4896.64	BETA	1.15379	3015.71			Folkvardsen2017_2010	0.132	0.055	KM+exp	0.921	2798.85	555.357	4825.03	BETA	1.16952
	Folkvardsen2017_2012	0.151	0.064	BETA	0.934	1.46198	1.1219	1.8842	KM	NA	47.5811			Folkvardsen2017_2012	0.146	0.061	BETA	0.942	1.38331	1.07754	1.77036	Dirac	0.0405344
	Lee2015	0.068	0.026	BETA	0.96	1.27572	1.05484	1.58465	Dirac	0.0420598	66.8136			Lee2015	0.068	0.026	BETA	0.958	1.28191	1.05192	1.55537	Dirac	0.0421267
	Lee2015_2012	0.158	0.065	Dirac	0.968	0.412282	0.221556	0.57755	BETA	1.057	14089.7			Lee2015_2012	0.157	0.065	Dirac	0.965	0.425809	0.229038	0.590341	BETA	1.07909
	Lee2015_2012_cladeA	0.227	0.113	Dirac	0.845	0.325763	0.159784	0.587484	BETA	1.07887	2252.03			Lee2015_2012_cladeA	0.221	0.108	Dirac	0.707	0.296706	0.130068	0.495744	KM+exp	2463.29
	Lee2015_cladeA	0.202	0.1	Dirac	0.822	0.235022	0.107877	0.444355	BETA	1.10966	2764.37			Lee2015_cladeA	0.196	0.094	Dirac	0.717	0.218576	0.109423	0.461032	BETA	1.09704
	Lee2015_cladeB	0.166	0.068	BETA	0.644	1.60942	1.07138	1.92688	KM	NA	17.9786			Lee2015_cladeB	0.163	0.066	BETA	0.586	1.6017	1.0853	1.95506	KM	NA
	Lee2015_cladeC	0.128	0.05	BETA	0.786	1.25643	1.02546	1.61854	Dirac	0.10194	25.5679			Lee2015_cladeC	0.127	0.048	BETA	0.712	1.25361	1.026	1.63892	Dirac	0.0859073
	Roetzer2013	0.158	0.07	BETA	0.957	1.23339	1.01694	1.50304	KM+exp	1265.65	1265.65			Roetzer2013	0.15	0.065	BETA	0.976	1.19265	1.00825	1.48545	KM+exp	759.935
	Shitikov2017	0.053	0.018	KM+exp	0.997	2832.65	1158.02	4819.35	BETA	1.41286	2832.65			Shitikov2017	0.052	0.017	KM+exp	0.998	2888.51	1190.23	4866.4	BETA	1.3945
	Stucki2015	0.132	0.054	KM+exp	0.874	13288	3756.29	19932	BETA	1.07909	13288			Stucki2015	0.13	0.052	KM+exp	0.857	15362.3	2732.26	19762.2	BETA	1.06108
	Stucki2016	0.041	0.011	KM+exp	1	2828.52	676.432	4508.42	BETA	1.48426	2828.52			Stucki2016	0.04	0.011	KM+exp	1	1269.24	552.977	2314.45	BETA	1.48473
Analysis 2	Data set	OOB	Misclassification % as MMC	Best fitting model	Posterior probability of best fitting model	Median of posterior distribution of the parameter of the best fitting model	0.025 quantile of posterior distribution of the parameter of the best fitting model	0.975 quantile of posterior distribution of the parameter of the best fitting model	Second best fitting model	Median of posterior distribution of the parameter of the second best fitting model			Analysis 7	Data set	OOB	Misclassification % as MMC	Best fitting model	Posterior probability of best fitting model	Median of posterior distribution of the parameter of the best fitting model	0.025 quantile of posterior distribution of the parameter of the best fitting model	0.975 quantile of posterior distribution of the parameter of the best fitting model	Second best fitting model	Median of posterior distribution of the parameter of the second best fitting model
	Bainomugisa2018	0.152	0.043	BETA	0.989	1.2132	1.01971	1.51954	KM+exp	3775.81				Bainomugisa2018	0.15	0.041	BETA	0.977	1.24816	1.02133	1.59825	KM+exp	2077.39
	Bainomugisa2018_2014	0.185	0.053	BETA	0.967	1.20261	1.00479	1.5144	KM+exp	1513.82				Bainomugisa2018_2014	0.183	0.052	BETA	0.972	1.23443	1.0507	1.56119	KM+exp	407.931
	Bjorn-Mortensen2016	0.171	0.057	BETA	0.817	1.03972	1.00036	1.17493	Dirac	0.177458				Bjorn-Mortensen2016	0.157	0.049	Dirac	0.864	0.164194	0.0983176	0.251591	BETA	1.02935
	Comas2015	0.245	0.067	BETA	0.73	1.28284	1.05415	1.75334	KM+exp	61.6612				Comas2015	0.244	0.068	BETA	0.762	1.39901	1.07315	1.82587	KM+exp	39.4241
	Eldholm2015	0.112	0.028	BETA	0.995	1.21051	1.01093	1.39407	KM+exp	10279.6				Eldholm2015	0.11	0.027	BETA	0.998	1.19195	1.0111	1.33532	KM+exp	12637.1
	Eldholm2015_1998	0.294	0.116	KM+exp	0.828	165.459	11.5449	1323.86	BETA	1.31948				Eldholm2015_1998	0.291	0.113	KM+exp	0.758	208.3	19.8897	1955.22	BETA	1.26077
	Eldholm2015_2001	0.265	0.096	BETA	0.846	1.15309	1.00645	1.48804	Dirac	0.161747				Eldholm2015_2001	0.262	0.093	BETA	0.827	1.11161	1.00403	1.58747	Dirac	0.18194
	Eldholm2015_2003	0.266	0.098	BETA	0.785	1.17685	1.0045	1.65571	KM+exp	294.278				Eldholm2015_2003	0.263	0.095	BETA	0.83	1.17634	1.00361	1.62546	Dirac	0.145251
	Eldholm2016	0.399	0.181	Dirac	0.752	0.361407	0.186176	0.610335	BETA	1.15923				Eldholm2016	0.375	0.165	Dirac	0.799	0.399102	0.107621	0.629923	BETA	1.15724
	Folkvardsen2017	0.094	0.018	BETA	0.956	1.14116	1.04376	1.3052	KM+exp	15176.6				Folkvardsen2017	0.092	0.017	BETA	0.976	1.1593	1.01278	1.26775	KM+exp	15050.3
	Folkvardsen2017_2009	0.217	0.073	BETA	0.781	1.164	1.00596	1.46922	KM+exp	473.036				Folkvardsen2017_2009	0.214	0.071	BETA	0.836	1.21851	1.02565	1.5267	KM+exp	326.764
	Folkvardsen2017_2010	0.211	0.071	BETA	0.86	1.13767	1.00353	1.45611	KM+exp	1432.02				Folkvardsen2017_2010	0.209	0.07	KM+exp	0.867	1506.38	252.447	4682.08	BETA	1.14589
	Folkvardsen2017_2012	0.23	0.081	BETA	0.749	1.45513	1.1219	1.83402	KM+exp	16.1999				Folkvardsen2017_2012	0.225	0.078	BETA	0.755	1.38751	1.07795	1.80812	KM+exp	28.7213
	Lee2015	0.134	0.033	BETA	0.953	1.28893	1.06628	1.58465	Dirac	0.04206				Lee2015	0.133	0.033	BETA	0.97	1.28937	1.05184	1.61216	Dirac	0.041815
	Lee2015_2012	0.235	0.085	Dirac	0.957	0.419945	0.228077	0.576688	BETA	1.05024				Lee2015_2012	0.232	0.084	Dirac	0.975	0.438572	0.252351	0.603656	BETA	1.07688
	Lee2015_2012_cladeA	0.311	0.128	Dirac	0.836	0.325763	0.159784	0.587484	BETA	1.07887				Lee2015_2012_cladeA	0.306	0.124	Dirac	0.76	0.296706	0.130068	0.495744	BETA	1.1113
	Lee2015_cladeA	0.287	0.114	Dirac	0.823	0.235022	0.107877	0.444355	BETA	1.10524				Lee2015_cladeA	0.281	0.111	Dirac	0.692	0.218576	0.109423	0.461032	BETA	1.09704
	Lee2015_cladeB	0.247	0.086	BETA	0.595	1.60043	1.08624	1.92815	KM	NA				Lee2015_cladeB	0.243	0.082	BETA	0.558	1.58072	1.10141	1.92737	KM	NA
	Lee2015_cladeC	0.203	0.062	BETA	0.738	1.2735	1.02124	1.60522	Dirac	0.100976				Lee2015_cladeC	0.201	0.061	BETA	0.741	1.25775	1.01557	1.67743	Dirac	0.0855601
	Roetzer2013	0.238	0.087	BETA	0.923	1.20448	1.01614	1.54707	KM+exp	259.168				Roetzer2013	0.229	0.081	BETA	0.949	1.2097	1.00825	1.53239	KM+exp	229.959
	Shitikov2017	0.114	0.022	KM+exp	0.996	2619.53	840.135	4659.78	BETA	1.4274				Shitikov2017	0.113	0.021	KM+exp	0.997	2538.21	747.939	4677.55	BETA	1.3945
	Stucki2015	0.204	0.072	BETA	0.887	1.08872	1.00177	1.2818	KM+exp	10014.2				Stucki2015	0.202	0.069	BETA	0.887	1.0657	1.00581	1.30007	KM+exp	10190
	Stucki2016	0.101	0.014	KM+exp	1	1593.91	618.999	4436.07	BETA	1.4503				Stucki2016	0.101	0.013	KM+exp	1	1209.28	600.406	2315.08	BETA	1.45848
Analysis 3	Data set	OOB	Misclassification % as MMC	Best fitting model	Posterior probability of best fitting model	Median of posterior distribution of the parameter of the best fitting model	0.025 quantile of posterior distribution of the parameter of the best fitting model	0.975 quantile of posterior distribution of the parameter of the best fitting model	Second best fitting model	Median of posterior distribution of the parameter of the second best fitting model			Analysis 8	Data set	OOB	Misclassification % as MMC	Best fitting model	Posterior probability of best fitting model	Median of posterior distribution of the parameter of the best fitting model	0.025 quantile of posterior distribution of the parameter of the best fitting model	0.975 quantile of posterior distribution of the parameter of the best fitting model	Second best fitting model	Median of posterior distribution of the parameter of the second best fitting model
	Bainomugisa2018	0.155	0.017	BETA	0.989	1.20395	0.921638	1.45612	KM+exp	3798.15				Bainomugisa2018	0.152	0.017	BETA	0.958	1.20558	0.785033	1.46957	KM+exp	1982.58
	Bainomugisa2018_2014	0.185	0.022	BETA	0.966	1.17884	0.809019	1.5257	KM+exp	1689.17				Bainomugisa2018_2014	0.182	0.021	BETA	0.958	1.27192	0.958609	1.55351	KM+exp	457.127
	Bjorn-Mortensen2016	0.189	0.025	BETA	0.955	0.700202	0.410907	0.994176	KM+exp	13560.8				Bjorn-Mortensen2016	0.173	0.021	BETA	0.846	0.665936	0.437912	0.940443	Dirac	0.166183
	Comas2015	0.238	0.028	KM+exp	0.736	60.0902	10.5287	453.761	BETA	1.39242				Comas2015	0.238	0.028	KM+exp	0.718	82.1095	9.48277	386.623	BETA	1.43447
	Eldholm2015	0.125	0.011	BETA	0.987	1.15642	0.955145	1.33201	KM+exp	10481				Eldholm2015	0.121	0.011	BETA	0.994	1.16045	0.962065	1.32519	KM+exp	8742.32
	Eldholm2015_1998	0.297	0.056	KM+exp	0.859	172.065	11.8586	1334.85	BETA	1.17249				Eldholm2015_1998	0.294	0.055	KM+exp	0.879	166.177	18.9261	2060.72	BETA	1.2072
	Eldholm2015_2001	0.263	0.043	BETA	0.832	1.01035	0.55464	1.41541	Dirac	0.184412				Eldholm2015_2001	0.258	0.041	BETA	0.773	1.00527	0.600981	1.49424	Dirac	0.181424
	Eldholm2015_2003	0.265	0.044	BETA	0.773	1.06334	0.70697	1.54558	KM+exp	252.989				Eldholm2015_2003	0.261	0.042	BETA	0.766	1.02253	0.654062	1.45247	KM+exp	212.493
	Eldholm2016	0.405	0.104	Dirac	0.66	0.431723	0.179012	0.590884	BETA	1.0059				Eldholm2016	0.38	0.091	Dirac	0.642	0.375866	0.18441	0.570392	BETA	0.632185
	Folkvardsen2017	0.121	0.008	BETA	0.958	1.20258	0.962456	1.33005	KM+exp	15948.6				Folkvardsen2017	0.118	0.008	BETA	0.983	1.11067	0.980165	1.2903	KM+exp	14906.9
	Folkvardsen2017_2009	0.221	0.032	BETA	0.816	1.12443	0.770283	1.47365	KM+exp	503.859				Folkvardsen2017_2009	0.218	0.031	BETA	0.815	1.18051	0.839158	1.48721	KM+exp	552.95
	Folkvardsen2017_2010	0.219	0.032	BETA	0.874	1.05174	0.720482	1.4783	KM+exp	2625.36				Folkvardsen2017_2010	0.216	0.031	KM+exp	0.856	2036.59	298.203	4777.58	BETA	1.08663
	Folkvardsen2017_2012	0.235	0.035	BETA	0.701	1.52945	1.14494	1.83067	KM+exp	16.5043				Folkvardsen2017_2012	0.229	0.034	BETA	0.698	1.45001	1.04572	1.80473	KM+exp	27.8826
	Lee2015	0.14	0.014	BETA	0.941	1.28231	1.03256	1.57709	Dirac	0.0414814				Lee2015	0.139	0.014	BETA	0.937	1.25304	1.03987	1.54596	Dirac	0.0421285
	Lee2015_2012	0.238	0.039	Dirac	0.727	0.41114	0.201087	0.576691	BETA	0.403133				Lee2015_2012	0.236	0.039	Dirac	0.697	0.425223	0.250614	0.588622	BETA	0.398482
	Lee2015_2012_cladeA	0.323	0.067	Dirac	0.753	0.309253	0.142261	0.546116	BETA	0.74208				Lee2015_2012_cladeA	0.317	0.064	Dirac	0.572	0.271985	0.13793	0.537716	BETA	0.66829
	Lee2015_cladeA	0.3	0.057	Dirac	0.696	0.232031	0.0965387	0.472423	BETA	0.884309				Lee2015_cladeA	0.294	0.055	BETA	0.64	0.691336	0.312817	1.29399	Dirac	0.246491
	Lee2015_cladeB	0.244	0.038	KM	0.506	NA	NA	NA	BETA	1.54957				Lee2015_cladeB	0.242	0.036	KM	0.475	NA	NA	NA	BETA	1.54874
	Lee2015_cladeC	0.201	0.025	Dirac	0.767	0.100257	0.0535034	0.163559	BETA	1.20513				Lee2015_cladeC	0.2	0.025	Dirac	0.732	0.0851294	0.0424564	0.142026	BETA	1.2298
	Roetzer2013	0.248	0.039	BETA	0.884	1.09669	0.834728	1.45523	Dirac	0.0741228				Roetzer2013	0.24	0.037	BETA	0.92	1.18043	0.842085	1.58268	KM+exp	293.414
	Shitikov2017	0.117	0.009	KM+exp	1	2162.9	892.366	4546.32	BETA	1.32064				Shitikov2017	0.115	0.009	KM+exp	0.995	2109.16	1064.59	4342.77	BETA	1.39539
	Stucki2015	0.212	0.032	BETA	0.919	0.846768	0.554904	1.1128	KM+exp	10067.4				Stucki2015	0.208	0.03	BETA	0.934	0.832538	0.54319	1.13263	KM+exp	9920.19
	Stucki2016	0.099	0.005	KM+exp	1	1695.76	651.714	4721.22	BETA	1.27031				Stucki2016	0.1	0.005	KM+exp	1	1219.96	442.084	3198.58	BETA	1.53106
Analysis 4	Data set	OOB	Misclassification % as MMC	Best fitting model	Posterior probability of best fitting model	Median of posterior distribution of the parameter of the best fitting model	0.025 quantile of posterior distribution of the parameter of the best fitting model	0.975 quantile of posterior distribution of the parameter of the best fitting model	Second best fitting model	Median of posterior distribution of the parameter of the second best fitting model
	Bainomugisa2018	0.153	0.017	BETA	0.991	1.11729	0.852648	1.39465	KM+exp	2648.45
	Bainomugisa2018_2014	0.184	0.021	BETA	0.952	1.10916	0.801289	1.49345	KM+exp	1283.29
	Bjorn-Mortensen2016	0.189	0.025	BETA	0.961	0.750316	0.482565	1.0556	KM+exp	13561.2
	Comas2015	0.237	0.028	KM+exp	0.796	36.2476	9.8505	237.357	BETA	1.35177
	Eldholm2015	0.125	0.011	BETA	0.99	1.13112	0.937253	1.31919	KM+exp	11066.6
	Eldholm2015_1998	0.298	0.055	KM+exp	0.853	162.853	11.6273	1389.04	BETA	1.12922
	Eldholm2015_2001	0.263	0.043	BETA	0.812	0.992133	0.57711	1.41269	Dirac	0.17793
	Eldholm2015_2003	0.263	0.044	BETA	0.771	1.02095	0.639501	1.47386	KM+exp	285.686
	Eldholm2016	0.405	0.106	Dirac	0.652	0.41169	0.134631	0.618597	BETA	1.11489
	Folkvardsen2017	0.12	0.008	BETA	0.978	1.12964	1.02069	1.30233	KM+exp	16354.9
	Folkvardsen2017_2009	0.219	0.031	BETA	0.844	1.14324	0.832867	1.57517	KM+exp	418.548
	Folkvardsen2017_2010	0.219	0.031	BETA	0.853	1.05706	0.745509	1.43332	KM+exp	1422.21
	Folkvardsen2017_2012	0.235	0.036	BETA	0.673	1.50574	1.07993	1.92989	KM+exp	15.2307
	Lee2015	0.141	0.013	BETA	0.947	1.28306	1.01505	1.52804	Dirac	0.04206
	Lee2015_2012	0.238	0.039	Dirac	0.673	0.420164	0.216709	0.568822	BETA	0.4733
	Lee2015_2012_cladeA	0.323	0.066	Dirac	0.704	0.308128	0.123913	0.529503	BETA	0.644899
	Lee2015_cladeA	0.301	0.058	Dirac	0.648	0.236402	0.100071	0.431787	BETA	0.826486
	Lee2015_cladeB	0.244	0.037	KM	0.521	NA	NA	NA	BETA	1.5979
	Lee2015_cladeC	0.201	0.025	Dirac	0.713	0.100931	0.0511802	0.163554	BETA	1.19585
	Roetzer2013	0.247	0.04	BETA	0.872	1.15827	0.805348	1.52881	KM+exp	315.553
	Shitikov2017	0.117	0.008	KM+exp	0.994	2745.46	1056.94	4824.89	BETA	1.3786
	Stucki2015	0.211	0.031	BETA	0.913	0.824472	0.584615	1.242	KM+exp	10274.1
	Stucki2016	0.1	0.005	KM+exp	1	2000.71	627.147	4645.47	BETA	1.30471
Analysis 5	Data set	OOB	Misclassification % as MMC	Best fitting model	Posterior probability of best fitting model	Median of posterior distribution of the parameter of the best fitting model	0.025 quantile of posterior distribution of the parameter of the best fitting model	0.075 quantile of posterior distribution of the parameter of the best fitting model	Second best fitting model	Median of posterior distribution of the parameter of the second best fitting model
	Bainomugisa2018	0.092	0.034	BETA	0.967	1.18239	1.01066	1.48475	KM+exp	6647.83
	Bainomugisa2018_2014	0.116	0.044	BETA	0.936	1.22194	1.03005	1.52376	KM+exp	1349.96
	Bjorn-Mortensen2016	0.106	0.045	BETA	0.878	1.0394	1.00384	1.19844	KM+exp	16312.9
	Comas2015	0.165	0.056	BETA	0.894	1.39616	1.04173	1.79987	KM+exp	137.397
	Eldholm2015	0.055	0.021	BETA	0.994	1.15993	1.01503	1.363	KM+exp	11077.5
	Eldholm2015_1998	0.215	0.1	KM+exp	0.822	489.2	70.6673	4175.53	BETA	1.25133
	Eldholm2015_2001	0.188	0.08	BETA	0.835	1.16577	1.00539	1.51364	Dirac	0.159664
	Eldholm2015_2003	0.188	0.08	BETA	0.848	1.18162	1.00983	1.57538	KM+exp	857.711
	Eldholm2016	0.331	0.19	Dirac	0.899	0.358535	0.134176	0.584029	BETA	1.30011
	Folkvardsen2017	0.04	0.014	BETA	0.971	1.1376	1.00704	1.33164	KM+exp	16488.2
	Folkvardsen2017_2009	0.144	0.06	BETA	0.848	1.15649	1.01104	1.53873	KM+exp	963.517
	Folkvardsen2017_2010	0.139	0.06	KM+exp	0.851	2632.61	437.174	4856.94	BETA	1.13414
	Folkvardsen2017_2012	0.156	0.067	BETA	0.936	1.42665	1.12667	1.80492	KM	NA
	Lee2015	0.07	0.027	BETA	0.893	1.29721	1.06995	1.55982	Dirac	0.0433639
	Lee2015_2012	0.162	0.07	Dirac	0.95	0.435053	0.266847	0.584129	BETA	1.08334
	Lee2015_2012_cladeA	0.235	0.12	Dirac	0.853	0.323779	0.151277	0.545488	BETA	1.08681
	Lee2015_cladeA	0.209	0.105	Dirac	0.836	0.239937	0.11621	0.449529	BETA	1.09635
	Lee2015_cladeB	0.17	0.071	BETA	0.613	1.55335	1.11686	1.96709	KM	NA
	Lee2015_cladeC	0.132	0.051	BETA	0.75	1.2318	1.01021	1.57228	Dirac	0.100692
	Roetzer2013	0.161	0.073	BETA	0.933	1.22029	1.01366	1.58318	KM+exp	900.186
	Shitikov2017	0.053	0.018	KM+exp	0.998	2811.23	1214.07	4768.13	BETA	1.35603
	Stucki2015	0.137	0.056	KM+exp	0.908	13408.2	2717.1	19586.7	BETA	1.08101
	Stucki2016	0.041	0.011	KM+exp	1	2598.16	799.963	4784	BETA	1.39851

### Sheet: Comparison of results
Comparison of results of model selection and parameter estimation for the main ABC-RF analyses (4 models).
In yellow we highlighted the data sets for which the model selection resulted in a different best fitting model compared to the analysis presented in the manuscript (SNP call threshold 90%, uniform prior on g, [1,2] prior on α, theta spanning one order of magnitude around the Watterson estimator).
Data set	Analysis 1	Analysis 2	Analysis 3	Analysis 4	Analysis 5	Analysis 6	Analysis 7	Analysis 8
Bainomugisa2018	BETA	BETA	BETA	BETA	BETA	BETA	BETA	BETA
Bainomugisa2018_2014	BETA	BETA	BETA	BETA	BETA	BETA	BETA	BETA
Bjorn-Mortensen2016	BETA	BETA	BETA	BETA	BETA	Dirac	Dirac	BETA
Comas2015	BETA	BETA	KM+exp	KM+exp	BETA	BETA	BETA	KM+exp
Eldholm2015	BETA	BETA	BETA	BETA	BETA	BETA	BETA	BETA
Eldholm2015_1998	KM+exp	KM+exp	KM+exp	KM+exp	KM+exp	KM+exp	KM+exp	KM+exp
Eldholm2015_2001	BETA	BETA	BETA	BETA	BETA	BETA	BETA	BETA
Eldholm2015_2003	BETA	BETA	BETA	BETA	BETA	BETA	BETA	BETA
Eldholm2016	Dirac	Dirac	Dirac	Dirac	Dirac	Dirac	Dirac	Dirac
Folkvardsen2017	BETA	BETA	BETA	BETA	BETA	BETA	BETA	BETA
Folkvardsen2017_2009	BETA	BETA	BETA	BETA	BETA	BETA	BETA	BETA
Folkvardsen2017_2010	KM+exp	BETA	BETA	BETA	KM+exp	KM+exp	KM+exp	KM+exp
Folkvardsen2017_2012	BETA	BETA	BETA	BETA	BETA	BETA	BETA	BETA
Lee2015	BETA	BETA	BETA	BETA	BETA	BETA	BETA	BETA
Lee2015_2012	Dirac	Dirac	Dirac	Dirac	Dirac	Dirac	Dirac	Dirac
Lee2015_2012_cladeA	Dirac	Dirac	Dirac	Dirac	Dirac	Dirac	Dirac	Dirac
Lee2015_cladeA	Dirac	Dirac	Dirac	Dirac	Dirac	Dirac	Dirac	BETA
Lee2015_cladeB	BETA	BETA	KM	KM	BETA	BETA	BETA	KM
Lee2015_cladeC	BETA	BETA	Dirac	Dirac	BETA	BETA	BETA	Dirac
Roetzer2013	BETA	BETA	BETA	BETA	BETA	BETA	BETA	BETA
Shitikov2017	KM+exp	KM+exp	KM+exp	KM+exp	KM+exp	KM+exp	KM+exp	KM+exp
Stucki2015	KM+exp	BETA	BETA	BETA	KM+exp	KM+exp	BETA	BETA
Stucki2016	KM+exp	KM+exp	KM+exp	KM+exp	KM+exp	KM+exp	KM+exp	KM+exp
Here we report for each analysis differences compared to the main analysis
Analysis 1	Main analysis (SNP call threshold 90%, uniform prior on g, [1,2] prior on α, theta spanning one order of magnitude around the Watterson estimator).
Analysis 2	Log prior on g
Analysis 3	Log prior on g, α [0,2]
Analysis 4	Log prior on g, α [0,2] 1% of values replaced with 1 (extra weight on BSZ)
Analysis 5	Theta spanning 2 orders of magnitude around the Watterson estimator
Analysis 6	As analysis 1 with data set generated with 75% threshold on SNP call
Analysis 7	As analysis 2 with data set generated with 75% threshold on SNP call
Analysis 8	As analysis 3 with data set generated with 75% threshold on SNP call

### Sheet: ABC with MMC+exp
Results of model selection between 3 models: BETA+exp, Dirac+exp and the best fitting model resulted from the main analysis (Analysis 1)
Data set	Best fitting model	Posterior probability	Bayes factor between best fitting model and second best fitting model
Bainomugisa2018_2014	BETA+exp	0.772343	3.39256
Bainomugisa2018	BETA+exp	0.648502	1.84497
Bjorn-Mortensen2016	BETA+exp	0.793218	3.836
Comas2015	BETA	0.59742	1.48398
Eldholm2015_1998	BETA+exp	0.486417	0.947104
Eldholm2015_2001	BETA	0.564986	1.29878
Eldholm2015_2003	BETA	0.592059	1.45134
Eldholm2015	BETA+exp	0.647769	1.83904
Eldholm2016	Dirac	0.828493	4.83068
Folkvardsen2017_2009	BETA+exp	0.673483	2.06263
Folkvardsen2017_2010	BETA+exp	0.706878	2.41155
Folkvardsen2017_2012	BETA	0.7053	2.39328
Folkvardsen2017	BETA+exp	0.8844	7.65052
Lee2015_2012_cladeA	Dirac+exp	0.432595	0.76241
Lee2015_2012	Dirac	0.59517	1.47017
Lee2015_cladeA	Dirac	0.61829	1.61979
Lee2015_cladeB	BETA	0.929533	13.1911
Lee2015_cladeC	BETA	0.811333	4.30035
Lee2015	BETA	0.886267	7.7925
Roetzer2013	BETA	0.740583	2.8548
Shitikov2017	BETA+exp	0.916817	11.0216
Stucki2015	BETA+exp	0.902	9.20408
Stucki2016	KM+exp	0.906409	9.6848
